# The salivary microbiome shows a high prevalence of core bacterial members yet variability across human populations

**DOI:** 10.1101/2021.12.13.471511

**Authors:** Xinwei Ruan, Jiaqiang Luo, Pangzhen Zhang, Kate Howell

**Affiliations:** School of Agriculture and Food, Faculty of Veterinary and Agricultural Sciences, University of Melbourne, Parkville 3010, Australia

**Keywords:** Microbiome, Oral microbiome, Westernization, Dietary pattern

## Abstract

Human saliva contains diverse bacterial communities, reflecting human health status, dietary patterns and contributing to variability in the sensory perception of food. Many descriptions of salivary microbiome diversity compare commonalities and differences with reference to a diseased state, but the composition of healthy saliva has not been described. Here, we use a meta-analysis approach to define and explore the core membership of the human salivary microbial community by collecting and re-analysing raw 16S rRNA amplicon sequencing data from 47 studies with 2206 saliva samples. We found 68 core bacterial taxa that were consistently detected. Differences induced by various host intrinsic and behaviour factors, including gender, age, geographic location, tobacco usage, and alcohol consumption, were evident. The core of the salivary microbiome was verified by collecting and analysing saliva in an independent study. These results suggest that the methods used can effectively define a core microbial community in human saliva with high prevalence. The core salivary microbiome demonstrated both stability and variability among populations. Geographic location was identified as the host factor with the largest effect in shaping salivary microbiota. The independent analysis underlined that the impact of geographic variation is likely due to diet.
