## Supplementary material for "The salivary microbiome shows a high prevalence of core bacterial members yet variability across human populations": Table S4_PERMANOVA_results.xlsx

### Sheet: Level2
Table S4 The influence of seven factors at seven taxonomic levels on human salivary microbial communities, measured by PERMANOVA with adonis2 function (permutation = 999). PERMANOVA models were adjusted for study.
Category	matrice	nomalisation	F-value	R2(%)	R2study(%)	p-value
Hypervariable Region	Bray-Curtis	TSS	32.041	1.001	34.145	0.001
Geographic Location	Bray-Curtis	TSS	92.689	6.192	28.738	0.001
Gender	Bray-Curtis	TSS	12.705	0.514	37.006	0.001
Sample Type	Bray-Curtis	TSS	73.688	4.837	32.567	0.001
Age Range	Bray-Curtis	TSS	14.847	1.182	36.382	0.001
Tobacco Usage	Bray-Curtis	TSS	56.979	5.008	38.739	0.001
Alcohol Use	Bray-Curtis	TSS	9.989	2.512	19.544	0.001
Hypervariable Region	Bray-Curtis	RRA	28.859	0.941	32.789	0.001
Geographic Location	Bray-Curtis	RRA	84.69	5.902	27.583	0.001
Gender	Bray-Curtis	RRA	11.545	0.489	35.451	0.001
Sample Type	Bray-Curtis	RRA	68.902	4.66	31.864	0.001
Age Range	Bray-Curtis	RRA	14.351	1.179	35.38	0.001
Tobacco Usage	Bray-Curtis	RRA	58.908	5.434	36.726	0.001
Alcohol Use	Bray-Curtis	RRA	10.178	2.555	19.884	0.001
Hypervariable Region	Euclidean	CLR	151.44	4.463	34.385	0.001
Geographic Location	Euclidean	CLR	109.889	6.798	32.947	0.001
Gender	Euclidean	CLR	13.579	0.505	42.06	0.001
Sample Type	Euclidean	CLR	76.34	4.545	38.69	0.001
Age Range	Euclidean	CLR	63.238	4.673	37.388	0.001
Tobacco Usage	Euclidean	CLR	55.977	5.497	31.657	0.001
Alcohol Use	Euclidean	CLR	14.031	2.926	32.431	0.001
Hypervariable Region	Euclidean	TSS	25.65	0.81	33.696	0.001
Geographic Location	Euclidean	TSS	94.884	6.38	28.125	0.001
Gender	Euclidean	TSS	12.232	0.498	36.621	0.001
Sample Type	Euclidean	TSS	71.715	4.757	32.001	0.001
Age Range	Euclidean	TSS	12.047	0.969	35.993	0.001
Tobacco Usage	Euclidean	TSS	49.009	4.229	40.539	0.001
Alcohol Use	Euclidean	TSS	7.677	1.978	18.155	0.001
Hypervariable Region	Euclidean	RRA	22.278	0.737	32.052	0.001
Geographic Location	Euclidean	RRA	84.241	5.932	26.856	0.001
Gender	Euclidean	RRA	10.531	0.452	34.714	0.001
Sample Type	Euclidean	RRA	65.938	4.518	31.176	0.001
Age Range	Euclidean	RRA	11.301	0.941	34.757	0.001
Tobacco Usage	Euclidean	RRA	51.841	4.72	38.187	0.001
Alcohol Use	Euclidean	RRA	7.855	2.02	18.516	0.003

### Sheet: Level3
Category	matrice	nomalisation	F-value	R2(%)	R2study(%)	p-value
Hypervariable Region	Bray-Curtis	TSS	29.197	0.903	34.936	0.000999001
Geographic Location	Bray-Curtis	TSS	89.328	5.869	30.134	0.000999001
Gender	Bray-Curtis	TSS	20.3	0.824	36.5	0.000999001
Sample Type	Bray-Curtis	TSS	60.303	3.94	33.763	0.000999001
Age Range	Bray-Curtis	TSS	22.317	1.785	35.51	0.000999001
Tobacco Usage	Bray-Curtis	TSS	63.465	5.629	37.607	0.000999001
Alcohol Use	Bray-Curtis	TSS	19.27	4.477	23.496	0.000999001
Hypervariable Region	Bray-Curtis	RRA	26.332	0.843	34.107	0.000999001
Geographic Location	Bray-Curtis	RRA	85.477	5.81	29.315	0.000999001
Gender	Bray-Curtis	RRA	21.984	0.926	35.368	0.000999001
Sample Type	Bray-Curtis	RRA	57.653	3.861	33.281	0.000999001
Age Range	Bray-Curtis	RRA	22.518	1.85	34.685	0.000999001
Tobacco Usage	Bray-Curtis	RRA	60.552	5.62	36.188	0.000999001
Alcohol Use	Bray-Curtis	RRA	19.375	4.508	23.594	0.000999001
Hypervariable Region	Euclidean	CLR	126.532	3.686	35.863	0.000999001
Geographic Location	Euclidean	CLR	102.598	6.235	34.573	0.000999001
Gender	Euclidean	CLR	34.445	1.305	40.199	0.000999001
Sample Type	Euclidean	CLR	69.531	4.188	38.384	0.000999001
Age Range	Euclidean	CLR	85.567	6.429	34.667	0.000999001
Tobacco Usage	Euclidean	CLR	68.82	6.415	33.924	0.000999001
Alcohol Use	Euclidean	CLR	26.95	5.426	32.161	0.000999001
Hypervariable Region	Euclidean	TSS	28.567	0.887	34.672	0.000999001
Geographic Location	Euclidean	TSS	83.699	5.491	30.609	0.000999001
Gender	Euclidean	TSS	12.883	0.523	36.79	0.000999001
Sample Type	Euclidean	TSS	63.158	4.143	33.309	0.000999001
Age Range	Euclidean	TSS	19.022	1.526	35.574	0.000999001
Tobacco Usage	Euclidean	TSS	55.603	4.826	39.625	0.000999001
Alcohol Use	Euclidean	TSS	13.895	3.422	20.241	0.000999001
Hypervariable Region	Euclidean	RRA	24.715	0.8	33.359	0.000999001
Geographic Location	Euclidean	RRA	77.815	5.322	29.397	0.000999001
Gender	Euclidean	RRA	15.534	0.661	35.043	0.000999001
Sample Type	Euclidean	RRA	59.029	3.991	32.561	0.000999001
Age Range	Euclidean	RRA	19.175	1.591	34.295	0.000999001
Tobacco Usage	Euclidean	RRA	52.071	4.779	37.672	0.000999001
Alcohol Use	Euclidean	RRA	14.094	3.473	20.38	0.000999001

### Sheet: Level4
Category	matrice	nomalisation	F-value	R2(%)	R2study(%)	p-value
Hypervariable Region	Bray-Curtis	TSS	31.906	0.985	34.981	0.000999001
Geographic Location	Bray-Curtis	TSS	81.164	5.335	30.649	0.000999001
Gender	Bray-Curtis	TSS	23.565	0.955	36.456	0.000999001
Sample Type	Bray-Curtis	TSS	62.087	4.048	33.789	0.000999001
Age Range	Bray-Curtis	TSS	26.511	2.113	35.386	0.000999001
Tobacco Usage	Bray-Curtis	TSS	57.129	5.16	37.031	0.000999001
Alcohol Use	Bray-Curtis	TSS	17.526	4.058	24.166	0.000999001
Hypervariable Region	Bray-Curtis	RRA	28.992	0.924	34.258	0.000999001
Geographic Location	Bray-Curtis	RRA	77.398	5.254	29.952	0.000999001
Gender	Bray-Curtis	RRA	25.234	1.06	35.416	0.000999001
Sample Type	Bray-Curtis	RRA	59.304	3.96	33.366	0.000999001
Age Range	Bray-Curtis	RRA	26.848	2.197	34.581	0.000999001
Tobacco Usage	Bray-Curtis	RRA	54.233	5.121	35.676	0.000999001
Alcohol Use	Bray-Curtis	RRA	17.664	4.097	24.232	0.000999001
Hypervariable Region	Euclidean	CLR	102.041	3.049	34.945	0.000999001
Geographic Location	Euclidean	CLR	88.23	5.491	33.897	0.000999001
Gender	Euclidean	CLR	38.277	1.486	38.568	0.000999001
Sample Type	Euclidean	CLR	53.49	3.395	36.078	0.000999001
Age Range	Euclidean	CLR	68.767	5.278	34.543	0.000999001
Tobacco Usage	Euclidean	CLR	69.542	6.115	37.61	0.000999001
Alcohol Use	Euclidean	CLR	27.637	5.32	35.011	0.000999001
Hypervariable Region	Euclidean	TSS	34.138	1.049	35.217	0.000999001
Geographic Location	Euclidean	TSS	81.912	5.338	31.193	0.000999001
Gender	Euclidean	TSS	14.116	0.566	37.509	0.000999001
Sample Type	Euclidean	TSS	70.767	4.585	33.639	0.000999001
Age Range	Euclidean	TSS	22.725	1.797	36.223	0.000999001
Tobacco Usage	Euclidean	TSS	55.284	4.767	40.053	0.000999001
Alcohol Use	Euclidean	TSS	12.841	3.162	20.517	0.000999001
Hypervariable Region	Euclidean	RRA	30.009	0.96	33.976	0.000999001
Geographic Location	Euclidean	RRA	75.539	5.127	30.086	0.000999001
Gender	Euclidean	RRA	16.804	0.706	35.784	0.000999001
Sample Type	Euclidean	RRA	65.901	4.406	32.852	0.000999001
Age Range	Euclidean	RRA	23.004	1.884	34.854	0.000999001
Tobacco Usage	Euclidean	RRA	51.641	4.717	38.017	0.000999001
Alcohol Use	Euclidean	RRA	13.062	3.218	20.66	0.000999001

### Sheet: Level5
Category	matrice	nomalisation	F-value	R2(%)	R2study(%)	p-value
Hypervariable Region	Bray-Curtis	TSS	39.2975	1.22	34.3493	0.000999001
Geographic Location	Bray-Curtis	TSS	78.7962	5.216	30.3031	0.000999001
Gender	Bray-Curtis	TSS	26.9932	1.087	36.7493	0.000999001
Sample Type	Bray-Curtis	TSS	55.854	3.684	33.4287	0.000999001
Age Range	Bray-Curtis	TSS	31.4394	2.496	35.2646	0.000999001
Tobacco Usage	Bray-Curtis	TSS	55.219	4.944	37.7544	0.000999001
Alcohol Use	Bray-Curtis	TSS	19.6122	4.28	28.0702	0.000999001
Hypervariable Region	Bray-Curtis	RRA	35.6184	1.143	33.6413	0.000999001
Geographic Location	Bray-Curtis	RRA	75.4023	5.159	29.5338	0.000999001
Gender	Bray-Curtis	RRA	28.6697	1.196	35.715	0.000999001
Sample Type	Bray-Curtis	RRA	53.1408	3.591	32.9931	0.000999001
Age Range	Bray-Curtis	RRA	31.6129	2.577	34.4504	0.000999001
Tobacco Usage	Bray-Curtis	RRA	52.5259	4.911	36.4686	0.000999001
Alcohol Use	Bray-Curtis	RRA	19.7195	4.315	28.0742	0.000999001
Hypervariable Region	Euclidean	CLR	106.586	3.207	34.3531	0.000999001
Geographic Location	Euclidean	CLR	75.1465	4.714	34.1831	0.000999001
Gender	Euclidean	CLR	31.9537	1.26	37.854	0.000999001
Sample Type	Euclidean	CLR	58.7432	3.793	34.6481	0.000999001
Age Range	Euclidean	CLR	68.3743	5.325	33.6221	0.000999001
Tobacco Usage	Euclidean	CLR	62.5339	5.602	37.0664	0.000999001
Alcohol Use	Euclidean	CLR	23.422	4.57	34.9454	0.000999001
Hypervariable Region	Euclidean	TSS	46.6968	1.423	35.3591	0.000999001
Geographic Location	Euclidean	TSS	86.8934	5.611	31.5	0.000999001
Gender	Euclidean	TSS	15.6828	0.615	38.865	0.000999001
Sample Type	Euclidean	TSS	67.1705	4.322	34.3206	0.000999001
Age Range	Euclidean	TSS	25.6605	1.989	37.229	0.000999001
Tobacco Usage	Euclidean	TSS	56.305	4.727	41.5377	0.000999001
Alcohol Use	Euclidean	TSS	14.3556	3.401	23.1558	0.000999001
Hypervariable Region	Euclidean	RRA	41.3585	1.316	33.9938	0.000999001
Geographic Location	Euclidean	RRA	79.9508	5.391	30.2443	0.000999001
Gender	Euclidean	RRA	18.6517	0.769	36.9291	0.000999001
Sample Type	Euclidean	RRA	62.1122	4.131	33.4564	0.000999001
Age Range	Euclidean	RRA	26.001	2.094	35.707	0.000999001
Tobacco Usage	Euclidean	RRA	52.4074	4.668	39.4893	0.000999001
Alcohol Use	Euclidean	RRA	14.5315	3.446	23.2698	0.000999001

### Sheet: Level6
Category	matrice	nomalisation	F-value	R2(%)	R2study(%)	p-value
Hypervariable Region	Bray-Curtis	TSS	41.3396	1.294	33.7454	0.000999001
Geographic Location	Bray-Curtis	TSS	77.402	5.168	29.7934	0.000999001
Gender	Bray-Curtis	TSS	26.3941	1.074	36.0826	0.000999001
Sample Type	Bray-Curtis	TSS	52.9592	3.531	32.9016	0.000999001
Age Range	Bray-Curtis	TSS	33.4594	2.683	34.4555	0.000999001
Tobacco Usage	Bray-Curtis	TSS	52.5637	4.782	36.9907	0.000999001
Alcohol Use	Bray-Curtis	TSS	17.5599	3.874	27.7407	0.000999001
Hypervariable Region	Bray-Curtis	RRA	37.7562	1.221	33.0513	0.000999001
Geographic Location	Bray-Curtis	RRA	73.7466	5.092	28.9997	0.000999001
Gender	Bray-Curtis	RRA	27.8501	1.175	35.0466	0.000999001
Sample Type	Bray-Curtis	RRA	50.2401	3.434	32.4267	0.000999001
Age Range	Bray-Curtis	RRA	33.4993	2.758	33.6514	0.000999001
Tobacco Usage	Bray-Curtis	RRA	49.8099	4.731	35.7119	0.000999001
Alcohol Use	Bray-Curtis	RRA	17.5742	3.892	27.6747	0.000999001
Hypervariable Region	Euclidean	CLR	106.855	3.338	31.8407	0.000999001
Geographic Location	Euclidean	CLR	70.0892	4.606	31.3875	0.000999001
Gender	Euclidean	CLR	29.6763	1.211	35.7805	0.000999001
Sample Type	Euclidean	CLR	58.0904	3.897	32.1363	0.000999001
Age Range	Euclidean	CLR	66.6516	5.375	31.4048	0.000999001
Tobacco Usage	Euclidean	CLR	55.4343	5.343	32.9771	0.000999001
Alcohol Use	Euclidean	CLR	16.813	3.53	31.3789	0.000999001
Hypervariable Region	Euclidean	TSS	49.386	1.507	35.1579	0.000999001
Geographic Location	Euclidean	TSS	87.7768	5.69	31.1747	0.000999001
Gender	Euclidean	TSS	13.5842	0.535	38.6701	0.000999001
Sample Type	Euclidean	TSS	64.783	4.191	34.1182	0.000999001
Age Range	Euclidean	TSS	26.2251	2.041	36.9368	0.000999001
Tobacco Usage	Euclidean	TSS	52.1139	4.398	41.5913	0.000999001
Alcohol Use	Euclidean	TSS	13.2597	3.177	22.5579	0.000999001
Hypervariable Region	Euclidean	RRA	44.1684	1.409	33.7556	0.000999001
Geographic Location	Euclidean	RRA	80.4225	5.448	29.8944	0.000999001
Gender	Euclidean	RRA	16.501	0.684	36.6744	0.000999001
Sample Type	Euclidean	RRA	59.619	3.989	33.2099	0.000999001
Age Range	Euclidean	RRA	26.5189	2.145	35.3648	0.000999001
Tobacco Usage	Euclidean	RRA	48.229	4.32	39.515	0.000999001
Alcohol Use	Euclidean	RRA	13.4215	3.22	22.6547	0.000999001

### Sheet: Level7
Category	matrice	nomalisation	F-value	R2(%)	R2study(%)	p-value
Hypervariable Region	Bray-Curtis	TSS	108.144	3.47	29.9585	0.000999001
Geographic Location	Bray-Curtis	TSS	81.1481	5.573	27.5348	0.000999001
Gender	Bray-Curtis	TSS	25.9162	1.088	34.0939	0.000999001
Sample Type	Bray-Curtis	TSS	58.9509	4.043	30.5566	0.000999001
Age Range	Bray-Curtis	TSS	31.0643	2.574	32.4763	0.000999001
Tobacco Usage	Bray-Curtis	TSS	46.7173	4.6	32.382	0.000999001
Alcohol Use	Bray-Curtis	TSS	14.166	3.157	27.7462	0.000999001
Hypervariable Region	Bray-Curtis	RRA	102.445	3.393	29.2671	0.000999001
Geographic Location	Bray-Curtis	RRA	79.1022	5.613	26.661	0.000999001
Gender	Bray-Curtis	RRA	26.9183	1.17	33.1106	0.000999001
Sample Type	Bray-Curtis	RRA	56.5301	3.976	30.0228	0.000999001
Age Range	Bray-Curtis	RRA	30.6366	2.604	31.7387	0.000999001
Tobacco Usage	Bray-Curtis	RRA	44.8193	4.582	31.3172	0.000999001
Alcohol Use	Bray-Curtis	RRA	14.1178	3.165	27.5677	0.000999001
Hypervariable Region	Euclidean	CLR	150.007	4.836	28.2661	0.000999001
Geographic Location	Euclidean	CLR	74.5811	5.094	28.3774	0.000999001
Gender	Euclidean	CLR	24.73	1.052	33.2596	0.000999001
Sample Type	Euclidean	CLR	68.3569	4.721	29.4264	0.000999001
Age Range	Euclidean	CLR	52.8047	4.435	29.7188	0.000999001
Tobacco Usage	Euclidean	CLR	43.7319	4.475	30.0419	0.000999001
Alcohol Use	Euclidean	CLR	11.6317	2.514	30.4925	0.000999001
Hypervariable Region	Euclidean	TSS	67.7175	2.218	29.8161	0.000999001
Geographic Location	Euclidean	TSS	78.4246	5.497	26.238	0.000999001
Gender	Euclidean	TSS	16.6093	0.707	33.5278	0.000999001
Sample Type	Euclidean	TSS	49.4133	3.468	29.6112	0.000999001
Age Range	Euclidean	TSS	23.648	2.001	31.6504	0.000999001
Tobacco Usage	Euclidean	TSS	38.0731	3.793	32.449	0.000999001
Alcohol Use	Euclidean	TSS	13.2307	3.186	22.1766	0.000999001
Hypervariable Region	Euclidean	RRA	63.7237	2.165	28.7764	0.000999001
Geographic Location	Euclidean	RRA	76.5548	5.568	25.007	0.000999001
Gender	Euclidean	RRA	20.0039	0.888	32.0018	0.000999001
Sample Type	Euclidean	RRA	46.5484	3.345	29.2202	0.000999001
Age Range	Euclidean	RRA	23.6651	2.057	30.8042	0.000999001
Tobacco Usage	Euclidean	RRA	36.4296	3.771	31.3294	0.000999001
Alcohol Use	Euclidean	RRA	13.5278	3.262	22.2214	0.000999001

### Sheet: OTU Level
Category	matrice	nomalisation	F-value	R2(%)	R2study(%)	p-value
Hypervariable Region	weighted UniFrac	TSS	44.8544	1.397	33.9976	0.000999001
Geographic Location	weighted UniFrac	TSS	78.3539	5.184	30.3733	0.000999001
Gender	weighted UniFrac	TSS	20.6908	0.834	36.9385	0.000999001
Sample Type	weighted UniFrac	TSS	69.9536	4.581	32.9769	0.000999001
Age Range	weighted UniFrac	TSS	24.6817	1.956	35.921	0.000999001
Tobacco Usage	weighted UniFrac	TSS	63.3897	5.623	37.6006	0.000999001
Alcohol Use	weighted UniFrac	TSS	17.7434	3.971	26.655	0.000999001
Hypervariable Region	weighted UniFrac	RRA	44.8544	1.397	33.9976	0.000999001
Geographic Location	weighted UniFrac	RRA	78.3539	5.184	30.3733	0.000999001
Gender	weighted UniFrac	RRA	20.6908	0.834	36.9385	0.000999001
Sample Type	weighted UniFrac	RRA	69.9536	4.581	32.9769	0.000999001
Age Range	weighted UniFrac	RRA	24.6817	1.956	35.921	0.000999001
Tobacco Usage	weighted UniFrac	RRA	63.3897	5.623	37.6006	0.000999001
Alcohol Use	weighted UniFrac	RRA	17.7434	3.971	26.655	0.000999001
Hypervariable Region	Bray-Curtis	TSS	213.537	6.607	29.1923	0.000999001
Geographic Location	Bray-Curtis	TSS	88.46	5.716	31.35	0.000999001
Gender	Bray-Curtis	TSS	25.065	1.012	36.6419	0.000999001
Sample Type	Bray-Curtis	TSS	87.1668	5.702	31.9266	0.000999001
Age Range	Bray-Curtis	TSS	30.7282	2.445	35.1865	0.000999001
Tobacco Usage	Bray-Curtis	TSS	47.9929	4.439	36.3598	0.000999001
Alcohol Use	Bray-Curtis	TSS	13.5085	2.899	30.566	0.000999001
Hypervariable Region	Bray-Curtis	RRA	204.411	6.532	28.4978	0.000999001
Geographic Location	Bray-Curtis	RRA	86.3666	5.768	30.4857	0.000999001
Gender	Bray-Curtis	RRA	25.417	1.062	35.7432	0.000999001
Sample Type	Bray-Curtis	RRA	84.5169	5.676	31.2929	0.000999001
Age Range	Bray-Curtis	RRA	30.0752	2.456	34.4682	0.000999001
Tobacco Usage	Bray-Curtis	RRA	46.2661	4.439	35.3991	0.000999001
Alcohol Use	Bray-Curtis	RRA	13.2631	2.872	30.2105	0.000999001
Hypervariable Region	Euclidean	CLR	343.675	10.238	27.9454	0.000999001
Geographic Location	Euclidean	CLR	101.255	6.294	33.1675	0.000999001
Gender	Euclidean	CLR	24.5409	0.967	38.2081	0.000999001
Sample Type	Euclidean	CLR	116.122	7.34	32.3912	0.000999001
Age Range	Euclidean	CLR	45.905	3.567	35.5109	0.000999001
Tobacco Usage	Euclidean	CLR	43.5361	4.098	35.6518	0.000999001
Alcohol Use	Euclidean	CLR	11.0289	2.215	35.5172	0.000999001
Hypervariable Region	Euclidean	TSS	93.9474	3.145	27.3814	0.000999001
Geographic Location	Euclidean	TSS	61.1573	4.286	27.4521	0.000999001
Gender	Euclidean	TSS	14.1025	0.611	32.5156	0.000999001
Sample Type	Euclidean	TSS	51.6205	3.649	28.9587	0.000999001
Age Range	Euclidean	TSS	23.0885	1.977	30.874	0.000999001
Tobacco Usage	Euclidean	TSS	32.8244	3.281	32.755	0.000999001
Alcohol Use	Euclidean	TSS	13.2576	3.182	22.4118	0.000999001
Hypervariable Region	Euclidean	RRA	92.5804	3.192	26.7179	0.000999001
Geographic Location	Euclidean	RRA	60.5882	4.376	26.6813	0.000999001
Gender	Euclidean	RRA	15.6678	0.701	31.6596	0.000999001
Sample Type	Euclidean	RRA	51.3171	3.694	28.7577	0.000999001
Age Range	Euclidean	RRA	22.9309	2.003	30.5032	0.000999001
Tobacco Usage	Euclidean	RRA	32.2122	3.314	32.1856	0.000999001
Alcohol Use	Euclidean	RRA	13.3932	3.217	22.5735	0.000999001
