## Supplementary material for "The salivary microbiome shows a high prevalence of core bacterial members yet variability across human populations": TableS2_Studies Included.xlsx

### Sheet: Sheet1
Table S2 Studies included after large-scale literature searches that met all the inclusion criteria.
Study ID	Title	Study Accession Number	Database	Accession Number	Country in which the study conducted	Country	Exact Location	DNA Extraction Method	Hypevariable Region	Primer	Supplementary information for primers	Libarary Layout	Total number of samples	Type of Saliva
Included Studies
Wang 2019	Oral Microbiome in Patients with Oesophageal Squamous Cell Carcinoma	Inferior10	SRA	PRJNA587078/ SRP227952	China	China	Zhengzhou	QIAamp DNA Microbiome Kit	V3-V4	Other: NA	CCTACGGRRBGCASCAGKVRVGAAT/GGACTACNVGGGTWTCTAATCC	Paired	21	Unstimulated
Wang 2018	Chronic fatigue syndrome patients have alterations in their oral microbiome composition and function	Inferior11	SRA	PRJNA414355/ SRP120025	China	China	Chongqing	Soil DNA Kit	V3-V4	F338-R806		Paired	37	Unstimulated
Yano 2020	Comparison of Oral Microbiota Collected Using Multiple Methods and Recommendations for New Epidemiologic Studies	Inferior13	SRA	PRJNA634162/ SRP262534	United States	United States	Maryland	DSP DNA Virus Pathogen kit	V4	F515-R806		Paired	75	Other:Saccomanno’s fixative,, Scope mouthwash, and nonethanol mouthwash
Ziganshina 2020	Comparison of the Microbiota and Inorganic Anion Content in the Saliva of Patients with Gastroesophageal Reflux Disease and Gastroesophageal Reflux Disease-Free Individuals	Inferior16	SRA	PRJNA598080/ SRP239030	Europe	Russia	Russia	FastDNA spin kit	V3-V4	F341-R805		Paired	12	Unstimulated
Lin 2020	Saliva Microbiome Changes in Patients With Periodontitis With and Without Chronic Obstructive Pulmonary Disease	Inferior4	SRA	PRJNA578492/ SRP226473	China	China	Beijing	asterPure DNA Purificationkit	V3-V4	F338-R806		Paired	14	Unstimulated
Liu 2019	Characteristics of the salivary microbiota in cheilitis granulomatosa	Inferior5	SRA	PRJNA484857/ SRP157005	China	China	Beijing	QIAamp DNA Mini Kit	V3-V4	F338-R806		Paired	15	Unstimulated
Lundmark 2019	Identification of Salivary Microbiota and Its Association With Host Inflammatory Mediators in Periodontitis	Inferior6	ENA	PRJEB21767	Europe	Sweden	Sweden	QIAamp DNA Mini Kit	V3-V4	F341-R805		Paired	47	Stimulated	1 heart disease
Menon 2019	Long-term impact of oral surgery with or without amoxicillin on the oral microbiome-A prospective cohort study	Inferior7	SRA	PRJNA586897/ SRP227886	China	China	Hong Kong	Qiagen DNA mini kit	V3-V4	F319-R806		Paired	64	Unstimulated
Vogtmann 2019	Comparison of Oral Collection Methods for Studies of Microbiota	Inferior9	Qiita	10823/ ERP105068	United States	United States	Minnesota	MO-BIO PowerMag SoilDNA Isolation Kit	V4	F515-R806		Single	150	Other: OMNIgene ORAL kit & Scope mouthwash
Urbaniak 2020	The influence of spaceflight on the astronaut salivary microbiome and the search for a microbiome biomarker for viral reactivation	N12	SRA	PRJNA539937/ SRP194152	United States	United States	NASA	QIA-Amp DNA kit	V3-V4	Other: Refer to the link	(https://support.illumina.com/docu-ments/documentation/chemistry_documentation/16s/16s-metagenomic-library-prep-guide-15044223-b.pdf)	Paired	25	Other: Placing a synthetic polymer swab (Sali-metrics LLC, State College, PA) in one's mouth and swirling it around for 2?€?3 min until saturation
Hijazi 2020	Oral bacterial diversity is inversely correlated with mucosal inflammation	N15	SRA	PRJNA609244/ SRP252951	Europe	UK	UK	FastDNA SPIN Kit	V1-V2	Other: Unknown	5-TCGTCGGCAGCGTCAGATGTGTATAAGAGACAGAGMGTTYGATYMTGGCTCAG-3 (V1-V2F) and 5GTCTCGTGGGCTCGGAGATGTGTATAAGAGACAGGCTGCCTC CCGTAGGAGT-3(V1-V2R)	Paired	13	Unstimulated
Kumpitsch 2020	Preliminary insights into the impact of primary radiochemotherapy on the salivary microbiome in head and neck squamous cell carcinoma	N16	ENA	PRJEB37299	Europe	Austria	Austria	MagNA pure LC DNA Isolation Kit III	V4	F515-R806		Paired	11	Stimulated
Hall 2017	Inter-personal diversity and temporal dynamics of dental, tongue, and salivary microbiota in the healthy oral cavity	N18	ENA	PRJEB11529	Other: Canada	Canada	Toronto	PowerSoil DNAIsolation Kit	V3-V4	F341-R806	CCTAYGGGRBGCASCAG \GGACTACVVGGGTATCTAATC	Paired	96	Stimulated
Debelius 2020	Subspecies Niche Specialization in the Oral Microbiome Is Associated with Nasopharyngeal Carcinoma Risk	N19	ENA	PRJEB37445	China	China	Wuzhou	TIANamp blood DNA kit	V3-V4	F341-R805	TACGGGNGGCWGCAG, GACTACHVGGGTATCTAATCC;V3-4)	Paired	436	Stimulated
Collado 2018	Timing of food intake impacts daily rhythms of human salivary microbiota: A randomized, crossover study	Trial29	SRA	PRJNA361501/ SRP097874	Europe	Spain	Spain	MasterPure Complete DNA and RNA Purification Kit	V3-V4	F341-R805	CCTACGGGNGGCWGCAG \ GACTACHVGGGTATCTAATCC	Paired	99	Other: Salivette system
Sohail 2019	Profiling the Oral Microbiome and Plasma Biochemistry of Obese Hyperglycemic Subjects in Qatar	N24	SRA	PRJNA587625/ SRP228455	Other: Qatar	Qatar	NA	QIAamp DNAMini Kit,	V3-V4	F337-R805		Paired	73	Unstimulated
Wolf 2017	The salivary microbiome as an indicator of carcinogenesis in patients with oropharyngeal squamous cell carcinoma: A pilot study	N25	ENA	PRJEB18476	Europe	Austria	Austria	MagNA pure LC DNA Isolation Kit III	V4	F515-R806		Paired	11	Stimulated
Sun 2020	Alteration of salivary microbiome in periodontitis with or without type-2 diabetes mellitus and metformin treatment	N3	SRA	PRJNA601054/ SRP241848	China	China	Anhui	QIAamp DNA Stool Kit	V3-V4	F341-R806		Single	27	Unstimulated
Cabral 2017	The salivary microbiome is consistent between subjects and resistant to impacts of short-term hospitalization	N4	SRA	PRJNA380250/ SRP102523	United States	United States	Brown University, Rhode Island Hospital	OMNIgene-Oral kit	Other: V1-V2/V4-V5	Other:V4V5: F518-R926/ V1V2: F27-R338	Refer to Paper	Paired	4	Unstimulated
Xun 2018	Dysbiosis and ecotypes of the salivary microbiome associated with inflammatory bowel diseases and the assistance in diagnosis of diseases using oral bacterial profiles	N6	SRA	PRJNA414682/ SRP120263	China	China	Beijing	TIANamp Bacteria DNA Kit	V3-V4	F338-R806		Paired	20	Unstimulated
Lee 2017	Bacterial alterations in salivary microbiota and their association in oral cancer	N7	SRA	PRJNA386665/ SRP107079	China	China	Taiwan	QIAamp DNA Blood Mini kit	V4	F515-R806		Paired	127	Unstimulated
Vesty 2018	Microbial and inflammatory-based salivary biomarkers of head and neck squamous cell carcinoma	N8	SRA	PRJNA421234/ SRP126472	Other:	New Zealand	New Zealand	phenol:chloroform-based method for DNA isolation	V3-V4	F341-R806		Paired	7	Unstimulated
Zhu 2020a	Comparative evaluation of peptidome and microbiota in different types of saliva samples	N9	SRA	PRJNA586723/ SRP227657	China	China	Beijing	QIAamp DNA Microbiome Kit	V3-V4	F338-R806		Paired	60	Other: Unstimulated saliva and three types of stimulated saliva
Chen 2018	Oral microbiota of periodontal health and disease and their changes after nonsurgical periodontal therapy	Trial-1	SRA	PRJNA321534/ SRP075100	United States	United States	University of Southern California	QIAamp DNA Mini Kit	V4	F515-R806		Single	18	Unstimulated
Soriano-Lerma 2020	Influence of 16S rRNA target region on the outcome of microbiome studies in soil and saliva samples	Trial12	SRA	PRJNA612815/ SRP253087	Europe	Spain	Spain	PowerSoil DNA Extraction Kit	Other: V1-V3/V3-V4(341-805)/V4-V5/V6-V8	Other: Refer to Methods	Refer to Methods	SIngle	44	Other: Oral rinsing with sterile 1 × Phosphate buffer saline
Tong 2019	Oral Microbiota Perturbations Are Linked to High Risk for Rheumatoid Arthritis	Trial13	SRA	PRJNA578951/ SRP226795	China	China	Sichuan	FastDNA® SPIN Kit for Soil	V3-V4	F338-R806		Single	22	Unstimulated	periodontitis
Ji 2020	Analysis of by high-throughput sequencing: Helicobacter pylori infection and salivary microbiome	Trial-14	SRA	PRJNA503603/ SRP167714	China	China	Shanghai	E.Z.N.A.® Soil DNA Ki	V3-V4	F338-R806		Paired	24	Unstimulated
Pushalkar 2020	Electronic Cigarette Aerosol Modulates the Oral Microbiome and Increases Risk of Infection	Trial-17	SRA	PRJNA602902/ SRP244387	United States	United States	New York	MoBio Power fecal kit	V3-V4	F341-R805		Single	119	Stimulated
Sierra 2020	The Influences of Bioinformatics Tools and Reference Databases in Analyzing the Human Oral Microbial Community	Trial17-2	SRA	PRJNA602902/ SRP244387	United States	United States	Same as Trial17	MoBio Power fecal ki	V3-V4	F341-R805		Paired	40	Stimulated
Wang 2016	Preliminary analysis of salivary microbiome and their potential roles in oral lichen planus	Trial2	SRA	PRJNA306560/ SRP067603	China	China	Sichuan	QIAamp DNA micro Kit	V4	F515-R806		Paired	18	Stimulated
Zhu 2020b	Intraindividual Variation and Personal Specificity of Salivary Microbiota	Trial20	SRA	PRJNA534340/ SRP193600	China	China	Beijing	QIAamp DNA Microbiome Kit	V3-V4	F338-R806		Paired	120	Other: Both stimulated and unstimualted
Tian 2017	Salivary Gluten Degradation and Oral Microbial Profiles in Healthy Individuals and Celiac Disease Patients	Trial21	SRA	PRJNA321349/ SRP078999	United States	United States	Boston	MasterPure Gram Positive DNA Purification Kit	V3-V4	F341-R806		Paired	20	Stimulated
Jiang 2019	The oral microbiome in the elderly with dental caries and health	Trial22	SRA	PRJNA495719/ SRP165148	China	China	Chongqing	E.Z.N.A.® Soil DNA Kit	V3-V4	F338-R806		Paired	22	Unstimulated
Stewart 2018	Effects of tobacco smoke and electronic cigarette vapor exposure on the oral and gut microbiota in humans: a pilot study	Trial23	SRA	SRP119678/ PRJNA413706	United States	United States	Houston	PowerMicrobiome RNA isolation kit	V4	F515-R806		Paired	30	Stimulated
Russo 2018	Preliminary Comparison of Oral and Intestinal Human Microbiota in Patients with Colorectal Cancer: A Pilot Study	Trial25	SRA	PRJNA356414/ SRP094636	Europe	Italy	Italy	PowerLyzer PowerSoilR DNA Isolation Kit	V3-V4	F515-R806		Paired	10	Unstimulated
Cameron 2015	The human salivary microbiome exhibits temporal stability in bacterial diversity	Trial26	ENA	PRJEB9010/ ERP010064	Europe	UK	UK	FastDNA SPIN kit for soil	V3-V4	F319-R806		Paired	70	Stimulated
Yeo 2019	Health and saliva microbiomes of a semi-urbanized indigenous tribe in Peninsular Malaysia	Trial27	SRA	PRJNA515166/ SRP180219	Other:	Malaysia	Malaysia	a modified high salt-method(Reference37)	V3-V4	NA		Paired	66	Unstimulated	Two diabetes
Acharya 2017	Salivary microbiome of an urban Indian cohort and patterns linked to subclinical inflammation	Trial3	SRA	SRP110096/ PRJNA323410	India	India		QIAamp DNA Mini Kit	V3-V4	F319-R806		Paired	51	Unstimulated
Bhushan 2019	Diversity and functional analysis of salivary microflora of Indian Antarctic expeditionaries	Trial4	SRA	PRJNA419274/ SRP125370	India	India	Unknown	QIAamp DNA Mini Kit	V3-V4	F341-R806		Paired	12	Unstimulated
Wang 2020	Microbial Community Analysis of Saliva and Biopsies in Patients With Oral Lichen Planus	Trial5	SRA	PRJNA556311/ SRP216171	China	China	Nanjing	E.Z.N.A.® Soil DNA Kit	V3-V4	F341-R806		Paired	20	Unstimulated
Yu 2020	Dysbiosis of saliva microbiome in patients with oral lichen planus	Trial6	SRA	PRJNA542018/ SRP197276	China	China	Shanghai	Neasy PowerSoil Kit	V4	F515-R806		Single	10	Unstimulated
Lindheim 2016	The Salivary Microbiome in Polycystic Ovary Syndrome (PCOS) and Its Association with Disease-Related Parameters: A Pilot Study	Trial8	SRA	PRJNA326866/ SRP077213	Europe	Austria	Austria	MagNAPure LC DNA Isolation Kit III	V1-V2	F27-R357		Paired	20	Unstimulated
Ozga 2016	Oral microbiome diversity among Cheyenne and Arapaho individuals from Oklahoma	Trial9	SRA	PRJNA292800/ SRP062418	United States	United States	Oklahoma-North American Indian community	MoBio PowerMagSoil DNA Isolation kit	V4	F515-R806		Single	28	Unstimulated
Chaudhari 2020	Gut, oral and skin microbiome of Indian patrilineal families reveal perceptible association with age	Trial10	SRA	PRJNA438728/ SRP135913	India	India	Pune	QIAamp DNA mini kit	V3-V4	F319-R806		Paired	30	Other: Oral washing
Collected from References of Included Studies
Anderson 2020	Influence of the long-term use of oral hygiene products containing stannous ions on the salivary microbiome - a randomized controlled trial	Trial15	SRA	PRJNA577839/SRP225957	Europe	Germany	Germany	DNA PowerSoil Kit	V3-V4	Other: NA	5′-CCTACGGGNGGCWGCAG-3′ and 5′-GACTACHVGGGTATCTAATCC-3′	Paired	37	Stimulated	systematic disease?
Niu 2020	Pregnancy-Related Ecological Shifts of Salivary Microbiota and its Association with Salivary Sex Hormones	Trial19	SRA	SRP113577	China	China	Shanghai	QIAGEN DNA extraction kit	V4-V5	F515-R926		Paired	71	Unstimulated
Relvas 2021	Relationship between dental and periodontal health status and the salivary microbiome: bacterial diversity, co-occurrence networks and predictive models	Trial30	SRA	PRJNA623352	Europe	Portugal	Portugal	QIAamp DNA Mini ki	V3-V4	Other: NA	5′-CCTACGGGNGGCWGCAG-3 and 5′-GACTACHVGGGTATCTAATCC-3	Paired	17	Unstimulated
Collected from NCBI SRA database
		Trial28	SRA	PRJNA421776	United State	United State	Madison, Wisconsin		V3-V4			Paired	102	Unknown
