## Supplementary material for "The salivary microbiome shows a high prevalence of core bacterial members yet variability across human populations": TableS5_Core.xlsx

### Sheet: CORE_Wu
Table S5 Core OTUs of adults’ saliva microbiome defined by a) method adapted from Wu et al. (2019) ("1"= yes, "0"=no).
otu	MRA_01per	occ_75per	occ10stu
022_3223	1	1	1
046_3366	1	1	1
056AY020	1	1	1
057BE024	1	1	1
066_1230	1	1	1
074-T4E3	1	1	1
075_F058	1	1	1
082BE088	1	1	1
085BU014	1	1	0
097DO016	1	1	0
101N065A	1	1	0
107F0167	1	1	1
108F0425	1	1	1
111_3523	1	1	0
112CK035	1	1	1
118BS095	1	1	1
122BU057	1	1	1
158BI029	1	1	1
160Vdisp	1	1	1
160_X031	1	1	1
161BU083	1	1	1
161Vparv	1	1	1
165EZ006	1	1	1
172CT047	1	1	1
180H1083	1	1	1
181_1692	1	1	1
188_0891	1	1	1
200AJ050	1	1	1
200_0026	1	1	1
201BS011	1	1	1
202_7812	1	1	1
212BU064	1	1	0
213DA069	1	1	1
215DR011	1	1	1
221FP036	1	1	0
273_6491	1	1	0
278BS045	1	1	1
279CW034	1	1	1
279F450c	1	1	0
291AH005	1	1	0
299BI027	1	1	1
307_8826	1	1	1
308DO039	1	1	1
311_6474	1	1	1
313FM005	1	1	0
314FU048	1	1	1
322AK152	1	1	1
325AH015	1	1	1
329BM058	1	1	1
346AH040	1	1	1
351CW040	1	1	1
352DR034	1	1	1
389_0541	1	1	0
392_7053	1	1	0
398_7051	1	1	1
411_8634	1	1	1
417_8621	1	1	1
420_5404	1	1	1
457F0268	1	1	1
466_5634	1	1	0
467_6963	1	1	1
469_3525	1	1	1
473HF050	1	1	0
476_9291	1	1	1
524_3631	1	1	1
534_0540	1	1	1
575_6977	1	1	1
578_8313	1	1	1
582_6166	1	1	1
587_9055	1	1	1
596_2532	1	1	0
598_6171	1	1	1
609_9301	1	1	1
610_1998	1	1	1
626_4326	1	1	1
677_3929	1	1	1
678_4915	1	1	1
681_4690	1	1	1
701_0504	1	1	1
714_3121	1	1	1
718N000A	1	1	1
718_3530	1	1	1
723_2372	1	1	1
734_3930	1	1	1
748_4317	1	1	1
755_8839	1	1	1
757C24KA	1	1	1
758_3928	1	1	1
762_5043	1	1	0
851N000A	1	1	0
866_2167	1	1	1
870_4W45	1	1	0
914_7808	1	1	1
934FTB41	1	1	0
946_0755	1	1	0
948_7425	1	1	1
046_4327	1	0	1
279F450d	1	0	1
298BE073	1	0	1
313_9254	1	0	1
524Vatyp	1	0	1
622_3931	1	0	1
721_3933	1	0	1
893_4727	1	0	1

### Sheet: CORE_Shade
Table S5 Core OTUs of adults’ saliva microbiome defined by b) method adapted from Shade and Stopnisek (2019).
otu	rank	weighted UniFrac	Bray-Curtis
534_0540	0.959655	Yes	Yes
398_7051	0.951323	Yes	Yes
681_4690	0.93001	Yes	Yes
718N000A	0.916266	Yes	Yes
469_3525	0.879865	Yes	Yes
578_8313	0.783437	Yes	Yes
758_3928	0.75113	Yes	Yes
755_8839	0.728849	Yes	Yes
201BS011	0.7197	Yes	Yes
575_6977	0.719645	Yes	Yes
610_1998	0.717329	Yes	Yes
457F0268	0.653607	Yes	Yes
160Vdisp	0.64698	Yes	Yes
948_7425	0.642699	Yes	Yes
158BI029	0.639882	Yes	Yes
701_0504	0.625202	Yes	Yes
202_7812	0.618292	Yes	Yes
299BI027	0.610934	Yes	Yes
307_8826	0.572656	Yes	Yes
609_9301	0.570003	Yes	Yes
160_X031	0.559113	Yes	Yes
723_2372	0.557274	Yes	Yes
587_9055	0.553919	Yes	Yes
626_4326	0.553697	Yes	Yes
112CK035	0.549503	Yes	Yes
678_4915	0.539187	Yes	Yes
074-T4E3	0.533199	Yes	Yes
107F0167	0.532303	Yes	Yes
056AY020	0.527907	Yes	Yes
057BE024	0.521462	Yes	Yes
417_8621	0.520196	Yes	Yes
161Vparv	0.513731	Yes	Yes
161BU083	0.511014	Yes	Yes
718_3530	0.510974	Yes	Yes
022_3223	0.509018	Yes	Yes
172CT047	0.507188	Yes	Yes
714_3121	0.504463	Yes	Yes
322AK152	0.496578	Yes	Yes
748_4317	0.493915	Yes	Yes
352DR034	0.491891	Yes	Yes
066_1230	0.491076	Yes	Yes
215DR011	0.477699	Yes	Yes
046_3366	0.476627	Yes	Yes
757C24KA	0.470063	Yes	Yes
200AJ050	0.466803	Yes	Yes
476_9291	0.465934	Yes	Yes
122BU057	0.455171	Yes	Yes
279F450d	0.45042	Yes	Yes
314FU048	0.449305	Yes	Yes
467_6963	0.449231	Yes	Yes
329BM058	0.445549	Yes	Yes
279CW034	0.425754	Yes	Yes
866_2167	0.425121	Yes	Yes
165EZ006	0.423775	Yes	Yes
188_0891	0.420313	Yes	Yes
097DO016	0.417809	Yes	Yes
075_F058	0.417599	Yes	Yes
180H1083	0.410076	Yes	Yes
524_3631	0.407774	Yes	Yes
337-S3	0.399672	Yes	Yes
278BS045	0.398608	Yes	Yes
721_3933	0.398492	Yes	Yes
108F0425	0.39542	Yes	Yes
118BS095	0.392444	Yes	Yes
420_5404	0.388365	Yes	Yes
762_5043	0.387346	Yes	Yes
734_3930	0.386445	Yes	Yes
311_6474	0.386382	Yes	Yes
298BE073	0.384925	No	Yes
596_2532	0.380681	No	Yes
914_7808	0.379045	No	Yes
061DN025	0.373833	No	Yes
181_1692	0.372109	No	Yes
273_6491	0.36941	No	Yes
934FTB41	0.365896	No	Yes
213DA069	0.365172	No	Yes
677_3929	0.352435	No	Yes
389_0541	0.351376	No	Yes
466_5634	0.351259	No	Yes
351CW040	0.34913	No	Yes
473HF050	0.348127	No	Yes
085BU014	0.3467	No	Yes
598_6171	0.344106	No	Yes
582_6166	0.338997	No	Yes
953_0020	0.335808	No	Yes
851N000A	0.335629	No	Yes
212BU064	0.333073	No	Yes
279F450c	0.332716	No	Yes
392_7053	0.329732	No	Yes
308DO039	0.329611	No	Yes
313FM005	0.329366	No	Yes
431_8633	0.328227	No	Yes
221FP036	0.326788	No	Yes

### Sheet: CORE_mean relative abundance
otu	MRA
022_3223	0.00792178
046_3366	0.0060777
056AY020	0.00349942
057BE024	0.00677276
066_1230	0.00807481
074-T4E3	0.00743429
075_F058	0.00296139
097DO016	0.00197601
107F0167	0.00190362
108F0425	0.0011389
112CK035	0.00307621
118BS095	0.00102367
122BU057	0.00548079
158BI029	0.0105465
160Vdisp	0.0291836
160_X031	0.0043564
161BU083	0.0134599
161Vparv	0.00820884
165EZ006	0.00128166
172CT047	0.00467937
180H1083	0.00454973
188_0891	0.00350757
200AJ050	0.00276346
201BS011	0.0231684
202_7812	0.00356785
215DR011	0.00310978
278BS045	0.00496917
279CW034	0.00809856
279F450d	0.00832917
298BE073	0.0107668
299BI027	0.00778939
307_8826	0.00603766
311_6474	0.00150903
314FU048	0.00539118
322AK152	0.00138412
329BM058	0.00229257
352DR034	0.00780024
398_7051	0.10802
417_8621	0.00753676
420_5404	0.00124135
457F0268	0.00446063
467_6963	0.00197143
469_3525	0.0471363
476_9291	0.030304
524_3631	0.0104515
534_0540	0.0182503
575_6977	0.00461878
578_8313	0.00709904
587_9055	0.00486469
609_9301	0.0184188
610_1998	0.0404179
626_4326	0.00732672
678_4915	0.00295642
681_4690	0.0368311
701_0504	0.00488747
714_3121	0.00833188
718N000A	0.0562051
718_3530	0.00210208
721_3933	0.00442471
723_2372	0.0049002
734_3930	0.00459598
748_4317	0.00223841
755_8839	0.0253551
757C24KA	0.00381772
758_3928	0.00919982
762_5043	0.00331649
866_2167	0.00426714
948_7425	0.00669701
