## Supplementary material for "The salivary microbiome shows a high prevalence of core bacterial members yet variability across human populations": TableS6_DA_eth_l6.xlsx

### Sheet: DA_eth_l6_intersect_new
Table S6 Genus with differential abundance between samples from Western and Chinese people identified by both ANCOM-BC and Random Forest model, adjusted for hypervariable regions sequenced.
	Random Forest				ANCOM-BC
taxa	Chinese	Western	MeanDecreaseAccuracy	MeanDecreaseGini	ChinesevsWestern	W Statistic	q_value
k__Bacteria;p__Actinobacteria;c__Actinobacteria;o__Propionibacteriales;f__Propionibacteriaceae;g__Arachnia	17.17	19.95	21.26	47.24	TRUE	-17.4776	2.63e-66
k__Bacteria;p__Firmicutes;c__Clostridia;o__Clostridiales;f__Peptostreptococcaceae_[XI];g__Filifactor	9.86	18.1	17.3	23.35	TRUE	-17.2565	1.23e-64
k__Bacteria;p__Firmicutes;c__Clostridia;o__Clostridiales;f__Peptostreptococcaceae_[XI];g__Peptostreptococcaceae_[XI][G-5]	13.87	16.64	18.35	32.17	TRUE	-14.9109	3.42e-48
k__Bacteria;p__Proteobacteria;c__Betaproteobacteria;o__Burkholderiales;f__Comamonadaceae;g__Ottowia	15.05	18.72	19.65	35.3	TRUE	-14.7205	5.76e-47
k__Bacteria;p__Gracilibacteria_(GN02);c__Gracilibacteria_(GN02)_[C-2];o__Gracilibacteria_(GN02)_[O-2];f__Gracilibacteria_(GN02)_[F-2];g__Gracilibacteria_(GN02)_[G-2]	12.23	17.15	17.94	34.29	TRUE	-14.4992	1.47e-45
k__Bacteria;p__Firmicutes;c__Clostridia;o__Clostridiales;f__Peptostreptococcaceae_[XI];g__Peptostreptococcaceae_[XI][G-6]	8.98	13.72	14.63	22.14	TRUE	-13.501	1.83e-39
k__Bacteria;p__Proteobacteria;c__Betaproteobacteria;o__Neisseriales;f__Neisseriaceae;g__Neisseria	22.14	23.71	26.42	55.28	TRUE	-13.4628	3.05e-39
k__Bacteria;p__Firmicutes;c__Clostridia;o__Clostridiales;f__Peptostreptococcaceae_[XI];g__Peptostreptococcaceae_[XI][G-9]	8.33	10.09	11.89	9.03	TRUE	-11.3998	4.9e-28
k__Bacteria;p__Proteobacteria;c__Gammaproteobacteria;o__Pasteurellales;f__Pasteurellaceae;g__Aggregatibacter	14.22	14.08	16.55	23.22	TRUE	-11.1282	1.06e-26
k__Bacteria;p__Firmicutes;c__Clostridia;o__Clostridiales;f__Clostridiales_[F-1];g__Clostridiales_[F-1][G-1]	5.59	8.55	8.75	7.09	TRUE	-10.7091	1.06e-24
k__Bacteria;p__Saccharibacteria_(TM7);c__Saccharibacteria_(TM7)_[C-1];o__Saccharibacteria_(TM7)_[O-1];f__Saccharibacteria_(TM7)_[F-2];g__Saccharibacteria_(TM7)_[G-5]	9.38	11.74	12.06	14.25	TRUE	-10.4554	1.58e-23
k__Bacteria;p__Firmicutes;c__Negativicutes;o__Veillonellales;f__Veillonellaceae;g__Anaeroglobus	6.99	9.24	9.79	7.55	TRUE	-9.26819	2.12e-18
k__Bacteria;p__Firmicutes;c__Clostridia;o__Clostridiales;f__Peptostreptococcaceae_[XI];g__Peptostreptococcaceae_[XI][G-1]	16.31	13.99	18.41	20.84	TRUE	-8.94076	4.21e-17
k__Bacteria;p__Proteobacteria;c__Betaproteobacteria;o__Burkholderiales;f__Burkholderiaceae;g__Lautropia	9.4	12.29	14.29	12.63	TRUE	-8.40676	4.51e-15
k__Bacteria;p__Proteobacteria;c__Deltaproteobacteria;o__Desulfobacterales;f__Desulfobulbaceae;g__Desulfobulbus	3.02	8.11	8.17	5.43	TRUE	-7.50022	6.43e-12
k__Bacteria;p__Firmicutes;c__Mollicutes;o__Mollicutes_[O-2];f__Mollicutes_[F-2];g__Mollicutes_[G-2]	5.06	8.39	8.78	7.53	TRUE	-7.01249	2.29e-10
k__Bacteria;p__Firmicutes;c__Clostridia;o__Clostridiales;f__Lachnospiraceae_[XIV];g__Lachnospiraceae_[G-8]	3.78	8.33	8.15	8.57	TRUE	-6.65207	2.75e-09
k__Bacteria;p__Saccharibacteria_(TM7);c__Saccharibacteria_(TM7)_[C-1];o__Saccharibacteria_(TM7)_[O-1];f__Saccharibacteria_(TM7)_[F-1];g__Saccharibacteria_(TM7)_[G-1]	15.72	15.93	18.43	26.85	TRUE	-6.49335	7.81e-09
k__Bacteria;p__Saccharibacteria_(TM7);c__Saccharibacteria_(TM7)_[C-1];o__Saccharibacteria_(TM7)_[O-1];f__Saccharibacteria_(TM7)_[F-1];g__Saccharibacteria_(TM7)_[G-6]	6.03	9.44	10.17	9.03	TRUE	-6.01204	1.67e-07
k__Bacteria;p__Firmicutes;c__Clostridia;o__Clostridiales;f__Peptostreptococcaceae_[XI];g__Peptostreptococcaceae_[XI][G-2]	3.2	10.25	10.51	5.21	TRUE	-5.84894	4.45e-07
k__Bacteria;p__Spirochaetes;c__Spirochaetia;o__Spirochaetales;f__Spirochaetaceae;g__Treponema	6.81	8.19	10.86	7.38	TRUE	-5.58134	2.1e-06
k__Bacteria;p__Bacteroidetes;c__Bacteroidia;o__Bacteroidales;f__Bacteroidaceae;g__Bacteroides	-1.16	8.55	8.24	4.7	TRUE	-5.37869	6.38e-06
k__Bacteria;p__Synergistetes;c__Synergistia;o__Synergistales;f__Dethiosulfovibrionaceae;g__Pyramidobacter	2.39	9.35	9.04	4.7	TRUE	-5.26787	1.15e-05
k__Bacteria;p__Bacteroidetes;c__Flavobacteriia;o__Flavobacteriales;f__Flavobacteriaceae;g__Capnocytophaga	8.01	10.26	12.52	8.17	TRUE	-5.08819	2.93e-05
k__Bacteria;p__Firmicutes;c__Clostridia;o__Clostridiales;f__Peptoniphilaceae;g__Parvimonas	7.6	2.31	8.19	5.26	TRUE	-4.76898	0.000144424
k__Bacteria;p__Proteobacteria;c__Alphaproteobacteria;o__Rhizobiales;f__Brucellaceae;g__Ochrobactrum	7.83	9.69	10.5	5.9	TRUE	-4.65682	0.00024406
k__Bacteria;p__Actinobacteria;c__Actinobacteria;o__Propionibacteriales;f__Propionibacteriaceae;g__Propionibacterium	6.09	9.77	10.14	4.39	TRUE	-4.5598	0.000378891
k__Bacteria;p__Firmicutes;c__Clostridia;o__Clostridiales;f__Peptococcaceae;g__Peptococcus	2.87	9.28	9.4	5.18	TRUE	-4.34744	0.00100548
k__Bacteria;p__Firmicutes;c__Bacilli;o__Bacillales;f__Staphylococcaceae;g__Staphylococcus	8.31	5.39	8.57	5.05	TRUE	3.42859	0.0394368
k__Bacteria;p__Proteobacteria;c__Betaproteobacteria;o__Burkholderiales;f__Commamonadaceae;g__Acidovorax	8.47	9.28	10.51	5.23	TRUE	3.57325	0.0232701
k__Bacteria;p__Bacteroidetes;c__Bacteroidia;o__Bacteroidales;f__Prevotellaceae;g__Alloprevotella	12.4	11.75	15.17	10.58	TRUE	3.65077	0.0175178
k__Bacteria;p__Proteobacteria;c__Gammaproteobacteria;o__Pseudomonadales;f__Pseudomonadaceae;g__Pseudomonas	4.48	6.96	8.07	3.1	TRUE	4.00539	0.00433401
k__Bacteria;p__Firmicutes;c__Negativicutes;o__Veillonellales;f__Veillonellaceae;g__Dialister	8.37	8.13	11.42	8.67	TRUE	4.18868	0.00202023
k__Bacteria;p__Firmicutes;c__Negativicutes;o__Selenomonadales;f__Selenomonadaceae;g__Selenomonas	11.04	8.71	13.44	8.76	TRUE	4.63903	0.000262533
k__Bacteria;p__Proteobacteria;c__Gammaproteobacteria;o__Enterobacterales;f__Enterobacteriaceae;g__Escherichia	8.24	9	10.06	6.76	TRUE	4.78265	0.00013667
k__Bacteria;p__Fusobacteria;c__Fusobacteriia;o__Fusobacteriales;f__Fusobacteriaceae;g__Fusobacterium	6.13	8.87	10.21	8.35	TRUE	5.16608	1.96e-05
k__Bacteria;p__Firmicutes;c__Clostridia;o__Clostridiales;f__Peptostreptococcaceae_[XI];g__Mogibacterium	8.46	9.92	10.57	8.72	TRUE	5.359	7.03e-06
k__Bacteria;p__Gracilibacteria_(GN02);c__Gracilibacteria_(GN02)_[C-1];o__Gracilibacteria_(GN02)_[O-1];f__Gracilibacteria_(GN02)_[F-1];g__Gracilibacteria_(GN02)_[G-1]	12.03	10.69	14.6	9.75	TRUE	5.54809	2.51e-06
k__Bacteria;p__Actinobacteria;c__Coriobacteriia;o__Coriobacteriales;f__Coriobacteriaceae;g__Atopobium	9.57	9.68	12.64	9.36	TRUE	6.23577	4.14e-08
k__Bacteria;p__Firmicutes;c__Clostridia;o__Clostridiales;f__Lachnospiraceae_[XIV];g__Oribacterium	6.49	7.96	10.03	6.7	TRUE	7.21366	5.39e-11
k__Bacteria;p__Firmicutes;c__Negativicutes;o__Veillonellales;f__Veillonellaceae;g__Veillonella	9.94	9.69	13.2	9.24	TRUE	7.25717	3.95e-11
k__Bacteria;p__Proteobacteria;c__Epsilonproteobacteria;o__Campylobacterales;f__Campylobacteraceae;g__Campylobacter	7.18	6.81	8.76	8.67	TRUE	7.55856	4.16e-12
k__Bacteria;p__Firmicutes;c__Erysipelotrichia;o__Erysipelotrichales;f__Erysipelotrichaceae;g__Erysipelotrichaceae_[G-1]	12.23	13.55	16.12	13.79	TRUE	7.79688	6.6e-13
k__Bacteria;p__Firmicutes;c__Clostridia;o__Clostridiales;f__Lachnospiraceae_[XIV];g__Catonella	3.52	9.82	9.78	7.37	TRUE	8.02297	1.08e-13
k__Bacteria;p__Bacteroidetes;c__Flavobacteriia;o__Flavobacteriales;f__Flavobacteriaceae;g__Bergeyella	14.89	17.76	20.27	18.99	TRUE	8.31523	9.71e-15
k__Bacteria;p__Actinobacteria;c__Actinobacteria;o__Bifidobacteriales;f__Bifidobacteriaceae;g__Scardovia	9.47	5.71	10	6.69	TRUE	8.43562	3.56e-15
k__Bacteria;p__Bacteroidetes;c__Bacteroidia;o__Bacteroidales;f__Prevotellaceae;g__Prevotella	14.82	14.98	18.15	19.23	TRUE	9.05895	1.45e-17
k__Bacteria;p__Firmicutes;c__Bacilli;o__Lactobacillales;f__Streptococcaceae;g__Streptococcus	6.5	9.34	10.73	7.38	TRUE	9.61133	8.09e-20
