## Supplementary material for "The salivary microbiome shows a high prevalence of core bacterial members yet variability across human populations": TableS7_DA_eth_l7.xlsx

### Sheet: DA_eth_l7_intersect_new
Table S7 Species with differential abundance between samples from Western and Chinese people identified by both ANCOM-BC and Random Forest model, adjusted for hypervariable regions sequenced.
	Random Forest				ANCOM-BC
taxa	Chinese	Western	MeanDecreaseAccuracy	MeanDecreaseGini	ChinesevsWestern	W Statistic	q_value
k__Bacteria;p__Actinobacteria;c__Actinobacteria;o__Actinomycetales;f__Actinomycetaceae;g__Actinomyces;s__viscosus	8.45	5.9	7.66	7.8	TRUE	11.1482	3e-26
k__Bacteria;p__Actinobacteria;c__Actinobacteria;o__Actinomycetales;f__Actinomycetaceae;g__Schaalia;s__lingnae_[Not_Validly_Published]	3.76	5.41	6.23	1.47	TRUE	5.27342	3.62e-05
k__Bacteria;p__Actinobacteria;c__Actinobacteria;o__Actinomycetales;f__Actinomycetaceae;g__Schaalia;s__sp._HMT_180	5.06	7.26	6.64	5.06	TRUE	-6.7979	3.48e-09
k__Bacteria;p__Actinobacteria;c__Actinobacteria;o__Actinomycetales;f__Micrococcaceae;g__Rothia;s__aeria	6.49	8.63	8.93	5.46	TRUE	-9.70526	1.13e-19
k__Bacteria;p__Actinobacteria;c__Actinobacteria;o__Bifidobacteriales;f__Bifidobacteriaceae;g__Bifidobacterium;s__longum	6.34	5.02	6.5	2.79	TRUE	5.81521	1.73e-06
k__Bacteria;p__Actinobacteria;c__Actinobacteria;o__Propionibacteriales;f__Propionibacteriaceae;g__Arachnia;s__propionica	6.87	9.93	10.3	13.76	TRUE	-17.6268	6.83e-67
k__Bacteria;p__Actinobacteria;c__Coriobacteriia;o__Coriobacteriales;f__Coriobacteriaceae;g__Atopobium;s__parvulum	4.22	4.65	6.24	1.68	TRUE	5.62182	5.27e-06
k__Bacteria;p__Bacteroidetes;c__Bacteroidia;o__Bacteroidales;f__Porphyromonadaceae;g__Porphyromonas;s__gingivalis	8.05	9.45	9.72	15.06	TRUE	-18.0913	1.67e-70
k__Bacteria;p__Bacteroidetes;c__Bacteroidia;o__Bacteroidales;f__Porphyromonadaceae;g__Tannerella;s__sp._HMT_808	8.05	7.55	9.2	6.08	TRUE	13.6324	1.11e-39
k__Bacteria;p__Bacteroidetes;c__Bacteroidia;o__Bacteroidales;f__Prevotellaceae;g__Alloprevotella;s__sp._HMT_308	11.95	11.18	12.74	14.09	TRUE	6.61927	1.16e-08
k__Bacteria;p__Bacteroidetes;c__Bacteroidia;o__Bacteroidales;f__Prevotellaceae;g__Prevotella;s__aurantiaca	5.47	8.01	7.93	6.22	TRUE	-12.1265	3.23e-31
k__Bacteria;p__Bacteroidetes;c__Bacteroidia;o__Bacteroidales;f__Prevotellaceae;g__Prevotella;s__histicola	4.8	5.71	6.74	2.67	TRUE	6.03377	4.77e-07
k__Bacteria;p__Bacteroidetes;c__Bacteroidia;o__Bacteroidales;f__Prevotellaceae;g__Prevotella;s__intermedia	7.03	9.04	9.51	9.95	TRUE	-17.1415	3.22e-63
k__Bacteria;p__Bacteroidetes;c__Bacteroidia;o__Bacteroidales;f__Prevotellaceae;g__Prevotella;s__melaninogenica	6.04	4.25	7.03	3.3	TRUE	8.92014	1.76e-16
k__Bacteria;p__Bacteroidetes;c__Bacteroidia;o__Bacteroidales;f__Prevotellaceae;g__Prevotella;s__multiformis	4.04	6.52	6.27	3.34	TRUE	-11.5714	2.4e-28
k__Bacteria;p__Bacteroidetes;c__Bacteroidia;o__Bacteroidales;f__Prevotellaceae;g__Prevotella;s__nanceiensis	4.78	5.59	6.57	2.11	TRUE	4.77806	0.000453107
k__Bacteria;p__Bacteroidetes;c__Bacteroidia;o__Bacteroidales;f__Prevotellaceae;g__Prevotella;s__oris	6.14	4.35	6.95	2.44	TRUE	8.34824	2.51e-14
k__Bacteria;p__Bacteroidetes;c__Bacteroidia;o__Bacteroidales;f__Prevotellaceae;g__Prevotella;s__pallens	5.27	4.63	5.99	2.71	TRUE	3.76147	0.0344596
k__Bacteria;p__Bacteroidetes;c__Bacteroidia;o__Bacteroidales;f__Prevotellaceae;g__Prevotella;s__salivae	4.91	4.59	6.02	2.33	TRUE	7.4164	4.09e-11
k__Bacteria;p__Bacteroidetes;c__Bacteroidia;o__Bacteroidales;f__Prevotellaceae;g__Prevotella;s__sp._HMT_304	7.17	9.37	9.35	12.98	TRUE	-17.3278	1.29e-64
k__Bacteria;p__Bacteroidetes;c__Bacteroidia;o__Bacteroidales;f__Prevotellaceae;g__Prevotella;s__sp._HMT_526	5.17	7.84	7.69	9.65	TRUE	-14.0759	2.33e-42
k__Bacteria;p__Bacteroidetes;c__Flavobacteriia;o__Flavobacteriales;f__Flavobacteriaceae;g__Bergeyella;s__sp._HMT_322	11.13	11.11	12.53	9.43	TRUE	11.0524	8.71e-26
k__Bacteria;p__Bacteroidetes;c__Flavobacteriia;o__Flavobacteriales;f__Flavobacteriaceae;g__Capnocytophaga;s__gingivalis	3.59	5.08	5.76	2.76	TRUE	-6.47222	3.05e-08
k__Bacteria;p__Bacteroidetes;c__Flavobacteriia;o__Flavobacteriales;f__Flavobacteriaceae;g__Capnocytophaga;s__leadbetteri	4.76	4.16	6.04	1.44	TRUE	-7.67422	5.78e-12
k__Bacteria;p__Bacteroidetes;c__Flavobacteriia;o__Flavobacteriales;f__Flavobacteriaceae;g__Capnocytophaga;s__sp._HMT_336	6.32	4.72	6.75	2.19	TRUE	9.63764	2.17e-19
k__Bacteria;p__Bacteroidetes;c__Flavobacteriia;o__Flavobacteriales;f__Flavobacteriaceae;g__Capnocytophaga;s__sp._HMT_338	5.83	4.46	6.71	2.5	TRUE	8.76461	7.05e-16
k__Bacteria;p__Firmicutes;c__Bacilli;o__Lactobacillales;f__Streptococcaceae;g__Streptococcus;s__australis	5.55	1.65	5.78	1.64	TRUE	4.58443	0.00110621
k__Bacteria;p__Firmicutes;c__Bacilli;o__Lactobacillales;f__Streptococcaceae;g__Streptococcus;s__constellatus	4.01	7.47	6.6	4.35	TRUE	-13.5569	3.11e-39
k__Bacteria;p__Firmicutes;c__Bacilli;o__Lactobacillales;f__Streptococcaceae;g__Streptococcus;s__infantis_clade_431	7.18	6.76	8.04	3.71	TRUE	6.34376	6.91e-08
k__Bacteria;p__Firmicutes;c__Bacilli;o__Lactobacillales;f__Streptococcaceae;g__Streptococcus;s__lactarius	6.92	3.85	7.49	2.9	TRUE	8.27031	4.8e-14
k__Bacteria;p__Firmicutes;c__Bacilli;o__Lactobacillales;f__Streptococcaceae;g__Streptococcus;s__mitis	3.95	4.94	6.03	1.67	TRUE	7.08219	4.7e-10
k__Bacteria;p__Firmicutes;c__Bacilli;o__Lactobacillales;f__Streptococcaceae;g__Streptococcus;s__mutans	6.84	1.99	6.89	1.82	TRUE	8.1475	1.32e-13
k__Bacteria;p__Firmicutes;c__Bacilli;o__Lactobacillales;f__Streptococcaceae;g__Streptococcus;s__oralis_subsp._dentisani_clade_398	7.04	5.51	8.01	2.64	TRUE	5.37741	2.05e-05
k__Bacteria;p__Firmicutes;c__Bacilli;o__Lactobacillales;f__Streptococcaceae;g__Streptococcus;s__parasanguinis_clade_411	5.88	5.61	6.8	2.79	TRUE	9.68028	1.43e-19
k__Bacteria;p__Firmicutes;c__Bacilli;o__Lactobacillales;f__Streptococcaceae;g__Streptococcus;s__peroris	6.12	7.1	7.58	4.89	TRUE	13.1096	1.24e-36
k__Bacteria;p__Firmicutes;c__Bacilli;o__Lactobacillales;f__Streptococcaceae;g__Streptococcus;s__pneumoniae	7.97	6.1	9.08	3.79	TRUE	10.3654	1.42e-22
k__Bacteria;p__Firmicutes;c__Bacilli;o__Lactobacillales;f__Streptococcaceae;g__Streptococcus;s__salivarius	6.53	5.28	7.17	4.94	TRUE	12.2268	9.47e-32
k__Bacteria;p__Firmicutes;c__Bacilli;o__Lactobacillales;f__Streptococcaceae;g__Streptococcus;s__sp._HMT_056	6.67	6.38	8.3	3.77	TRUE	12.6119	7.74e-34
k__Bacteria;p__Firmicutes;c__Bacilli;o__Lactobacillales;f__Streptococcaceae;g__Streptococcus;s__sp._HMT_061	4.44	5.26	6.71	2.21	TRUE	9.26431	7.52e-18
k__Bacteria;p__Firmicutes;c__Bacilli;o__Lactobacillales;f__Streptococcaceae;g__Streptococcus;s__sp._HMT_066	5.66	7.07	7.54	6.64	TRUE	-10.4152	8.45e-23
k__Bacteria;p__Firmicutes;c__Bacilli;o__Lactobacillales;f__Streptococcaceae;g__Streptococcus;s__sp._HMT_074	4.72	6.54	6.77	3.28	TRUE	7.90799	9.23e-13
k__Bacteria;p__Firmicutes;c__Clostridia;o__Clostridiales;f__Lachnospiraceae_[XIV];g__Catonella;s__morbi	4.63	6.84	6.68	3.05	TRUE	8.57543	3.63e-15
k__Bacteria;p__Firmicutes;c__Clostridia;o__Clostridiales;f__Lachnospiraceae_[XIV];g__Lachnoanaerobaculum;s__umeaense	4.57	5.1	6.56	2.75	TRUE	-5.76466	2.32e-06
k__Bacteria;p__Firmicutes;c__Clostridia;o__Clostridiales;f__Peptococcaceae;g__Peptococcus;s__sp._HMT_168	2.03	6.27	6.15	1.45	TRUE	-8.28475	4.27e-14
k__Bacteria;p__Firmicutes;c__Clostridia;o__Clostridiales;f__Peptostreptococcaceae_[XI];g__Filifactor;s__alocis	5.4	7.89	8.17	8.52	TRUE	-16.8625	3.75e-61
k__Bacteria;p__Firmicutes;c__Clostridia;o__Clostridiales;f__Peptostreptococcaceae_[XI];g__Peptostreptococcaceae_[XI][G-1];s__[Eubacterium]_infirmum	4.37	6.28	6.03	3.41	TRUE	-11.592	1.89e-28
k__Bacteria;p__Firmicutes;c__Clostridia;o__Clostridiales;f__Peptostreptococcaceae_[XI];g__Peptostreptococcaceae_[XI][G-1];s__[Eubacterium]_sulci	6.31	6.91	7.82	3.91	TRUE	-8.26848	4.86e-14
k__Bacteria;p__Firmicutes;c__Clostridia;o__Clostridiales;f__Peptostreptococcaceae_[XI];g__Peptostreptococcaceae_[XI][G-5];s__[Eubacterium]_saphenum	3.94	6.23	5.82	3.13	TRUE	-13.99	7.79e-42
k__Bacteria;p__Firmicutes;c__Clostridia;o__Clostridiales;f__Peptostreptococcaceae_[XI];g__Peptostreptococcaceae_[XI][G-5];s__bacterium_HMT_493	4.75	7.2	7.51	7.35	TRUE	-9.44015	1.44e-18
k__Bacteria;p__Firmicutes;c__Clostridia;o__Clostridiales;f__Peptostreptococcaceae_[XI];g__Peptostreptococcaceae_[XI][G-6];s__[Eubacterium]_nodatum	4.93	6.59	6.71	5.65	TRUE	-13.3462	5.35e-38
k__Bacteria;p__Firmicutes;c__Clostridia;o__Clostridiales;f__Peptostreptococcaceae_[XI];g__Peptostreptococcaceae_[XI][G-9];s__[Eubacterium]_brachy	2.09	5.57	5.7	1.36	TRUE	-11.3394	3.47e-27
k__Bacteria;p__Firmicutes;c__Erysipelotrichia;o__Erysipelotrichales;f__Erysipelotrichaceae;g__Erysipelotrichaceae_[G-1];s__bacterium_HMT_905	5.94	4.42	6.55	1.92	TRUE	7.51114	2.01e-11
k__Bacteria;p__Firmicutes;c__Negativicutes;o__Selenomonadales;f__Selenomonadaceae;g__Selenomonas;s__artemidis	7.57	5.98	8.32	3.63	TRUE	12.0288	1.05e-30
k__Bacteria;p__Firmicutes;c__Negativicutes;o__Selenomonadales;f__Selenomonadaceae;g__Selenomonas;s__noxia	4.87	5.19	6.62	1.71	TRUE	5.9237	9.16e-07
k__Bacteria;p__Firmicutes;c__Negativicutes;o__Selenomonadales;f__Selenomonadaceae;g__Selenomonas;s__sp._HMT_137	6.36	5.42	6.91	2.75	TRUE	9.39751	2.16e-18
k__Bacteria;p__Firmicutes;c__Negativicutes;o__Veillonellales;f__Veillonellaceae;g__Anaeroglobus;s__geminatus	3.42	6.38	6.55	1.69	TRUE	-9.37082	2.78e-18
k__Bacteria;p__Firmicutes;c__Negativicutes;o__Veillonellales;f__Veillonellaceae;g__Veillonella;s__atypica	4.42	5.6	6.58	1.58	TRUE	4.56459	0.00120615
k__Bacteria;p__Firmicutes;c__Negativicutes;o__Veillonellales;f__Veillonellaceae;g__Veillonella;s__rogosae	6.43	5.58	7.73	3.08	TRUE	4.9944	0.000155813
k__Bacteria;p__Firmicutes;c__Negativicutes;o__Veillonellales;f__Veillonellaceae;g__Veillonellaceae_[G-1];s__bacterium_HMT_129	6.84	10.64	10.57	9.94	TRUE	-9.98144	7.3e-21
k__Bacteria;p__Firmicutes;c__Negativicutes;o__Veillonellales;f__Veillonellaceae;g__Veillonellaceae_[G-1];s__bacterium_HMT_150	6.23	5.11	6.52	3.51	TRUE	8.56297	4.04e-15
k__Bacteria;p__Fusobacteria;c__Fusobacteriia;o__Fusobacteriales;f__Fusobacteriaceae;g__Fusobacterium;s__nucleatum_subsp._animalis	6.71	3.83	6.88	2.94	TRUE	9.77837	5.51e-20
k__Bacteria;p__Fusobacteria;c__Fusobacteriia;o__Fusobacteriales;f__Fusobacteriaceae;g__Fusobacterium;s__nucleatum_subsp._polymorphum	6.18	4.91	7.4	2.43	TRUE	6.59206	1.39e-08
k__Bacteria;p__Fusobacteria;c__Fusobacteriia;o__Fusobacteriales;f__Fusobacteriaceae;g__Fusobacterium;s__sp._HMT_204	4.93	6.59	7.24	2.55	TRUE	10.7668	2e-24
k__Bacteria;p__Fusobacteria;c__Fusobacteriia;o__Fusobacteriales;f__Leptotrichiaceae;g__Leptotrichia;s__buccalis	12.55	11.88	13.49	28.79	TRUE	-21.5812	1.21e-100
k__Bacteria;p__Fusobacteria;c__Fusobacteriia;o__Fusobacteriales;f__Leptotrichiaceae;g__Leptotrichia;s__goodfellowii	6.71	7.21	7.78	4.89	TRUE	13.6874	5.23e-40
k__Bacteria;p__Fusobacteria;c__Fusobacteriia;o__Fusobacteriales;f__Leptotrichiaceae;g__Leptotrichia;s__sp._HMT_212	4.38	5.89	6.31	3.12	TRUE	-8.42934	1.27e-14
k__Bacteria;p__Fusobacteria;c__Fusobacteriia;o__Fusobacteriales;f__Leptotrichiaceae;g__Leptotrichia;s__sp._HMT_215	4.01	6.01	6.32	1.9	TRUE	4.02975	0.0119491
k__Bacteria;p__Fusobacteria;c__Fusobacteriia;o__Fusobacteriales;f__Leptotrichiaceae;g__Leptotrichia;s__sp._HMT_217	7.46	6	7.6	3.6	TRUE	7.95768	6.21e-13
k__Bacteria;p__Fusobacteria;c__Fusobacteriia;o__Fusobacteriales;f__Leptotrichiaceae;g__Leptotrichia;s__sp._HMT_392	4.72	7.17	7.66	6.05	TRUE	-11.8121	1.42e-29
k__Bacteria;p__Fusobacteria;c__Fusobacteriia;o__Fusobacteriales;f__Leptotrichiaceae;g__Leptotrichia;s__sp._HMT_847	4.73	5.44	5.94	4.57	TRUE	-10.4679	4.87e-23
k__Bacteria;p__Fusobacteria;c__Fusobacteriia;o__Fusobacteriales;f__Leptotrichiaceae;g__Leptotrichia;s__sp._HMT_879	1.38	5.73	5.83	1.64	TRUE	-7.61581	9.01e-12
k__Bacteria;p__Gracilibacteria_(GN02);c__Gracilibacteria_(GN02)_[C-1];o__Gracilibacteria_(GN02)_[O-1];f__Gracilibacteria_(GN02)_[F-1];g__Gracilibacteria_(GN02)_[G-1];s__bacterium_HMT_872	4.72	4.07	5.84	1.14	TRUE	3.74422	0.0365523
k__Bacteria;p__Gracilibacteria_(GN02);c__Gracilibacteria_(GN02)_[C-2];o__Gracilibacteria_(GN02)_[O-2];f__Gracilibacteria_(GN02)_[F-2];g__Gracilibacteria_(GN02)_[G-2];s__bacterium_HMT_873	5.72	8.19	8.44	11	TRUE	-14.5857	1.52e-45
k__Bacteria;p__Proteobacteria;c__Alphaproteobacteria;o__Rhizobiales;f__Brucellaceae;g__Ochrobactrum;s__anthropi	5.69	6.25	7.07	2.34	TRUE	-4.7223	0.000585316
k__Bacteria;p__Proteobacteria;c__Alphaproteobacteria;o__Sphingomonadales;f__Sphingomonadaceae;g__Sphingomonas;s__echinoides	6.25	5.81	7.32	1.77	TRUE	-3.67193	0.047664
k__Bacteria;p__Proteobacteria;c__Betaproteobacteria;o__Burkholderiales;f__Burkholderiaceae;g__Lautropia;s__mirabilis	5.33	7.37	8.21	3.79	TRUE	-8.28152	4.38e-14
k__Bacteria;p__Proteobacteria;c__Betaproteobacteria;o__Burkholderiales;f__Comamonadaceae;g__Ottowia;s__sp._HMT_894	6.35	8.08	8.24	10.42	TRUE	-15.1062	6.5e-49
k__Bacteria;p__Proteobacteria;c__Betaproteobacteria;o__Neisseriales;f__Neisseriaceae;g__Kingella;s__denitrificans	6.49	6.7	8.34	6.05	TRUE	-11.1996	1.69e-26
k__Bacteria;p__Proteobacteria;c__Betaproteobacteria;o__Neisseriales;f__Neisseriaceae;g__Kingella;s__oralis	4.19	5.04	6.12	2.51	TRUE	12.1603	2.14e-31
k__Bacteria;p__Proteobacteria;c__Betaproteobacteria;o__Neisseriales;f__Neisseriaceae;g__Kingella;s__sp._HMT_012	2.48	5.97	6.67	1.52	TRUE	-8.05984	2.71e-13
k__Bacteria;p__Proteobacteria;c__Betaproteobacteria;o__Neisseriales;f__Neisseriaceae;g__Neisseria;s__elongata	10.81	11.34	12.61	22.76	TRUE	-18.6159	1.07e-74
k__Bacteria;p__Proteobacteria;c__Betaproteobacteria;o__Neisseriales;f__Neisseriaceae;g__Neisseria;s__flava	6.4	7.02	7.96	4.78	TRUE	-13.0958	1.49e-36
k__Bacteria;p__Proteobacteria;c__Betaproteobacteria;o__Neisseriales;f__Neisseriaceae;g__Neisseria;s__flavescens	5.97	5.25	7.61	2.34	TRUE	-8.60801	2.74e-15
k__Bacteria;p__Proteobacteria;c__Betaproteobacteria;o__Neisseriales;f__Neisseriaceae;g__Neisseria;s__oralis	6.54	8.92	8.61	11.73	TRUE	-14.2685	1.51e-43
k__Bacteria;p__Proteobacteria;c__Betaproteobacteria;o__Neisseriales;f__Neisseriaceae;g__Neisseria;s__perflava	2.7	5.32	5.71	1.72	TRUE	4.91131	0.000237033
k__Bacteria;p__Proteobacteria;c__Betaproteobacteria;o__Neisseriales;f__Neisseriaceae;g__Neisseria;s__sp._HMT_018	6.53	8.81	8.51	10.77	TRUE	-17.628	6.7e-67
k__Bacteria;p__Proteobacteria;c__Betaproteobacteria;o__Neisseriales;f__Neisseriaceae;g__Neisseria;s__sp._HMT_020	13.09	15.82	16.38	45.71	TRUE	-22.5052	1.66e-109
k__Bacteria;p__Proteobacteria;c__Betaproteobacteria;o__Neisseriales;f__Neisseriaceae;g__Neisseria;s__subflava	18.3	20.52	21.69	73.29	TRUE	-38.6642	0
k__Bacteria;p__Proteobacteria;c__Betaproteobacteria;o__Neisseriales;f__Neisseriaceae;g__Neisseria;s__weaveri	7.75	6.54	7.93	6.36	TRUE	9.34683	3.48e-18
k__Bacteria;p__Proteobacteria;c__Epsilonproteobacteria;o__Campylobacterales;f__Campylobacteraceae;g__Campylobacter;s__gracilis	5.58	4	6.14	2.11	TRUE	5.96737	7.16e-07
k__Bacteria;p__Proteobacteria;c__Gammaproteobacteria;o__Pasteurellales;f__Pasteurellaceae;g__Aggregatibacter;s__segnis	8.02	7.26	8.96	7.33	TRUE	-14.1666	6.43e-43
k__Bacteria;p__Proteobacteria;c__Gammaproteobacteria;o__Pasteurellales;f__Pasteurellaceae;g__Aggregatibacter;s__sp._HMT_458	7.17	10.26	9.84	17.28	TRUE	-14.7345	1.7e-46
k__Bacteria;p__Proteobacteria;c__Gammaproteobacteria;o__Pasteurellales;f__Pasteurellaceae;g__Aggregatibacter;s__sp._HMT_513	6.09	6.14	6.79	2.16	TRUE	6.09091	3.38e-07
k__Bacteria;p__Proteobacteria;c__Gammaproteobacteria;o__Pasteurellales;f__Pasteurellaceae;g__Haemophilus;s__pittmaniae	8.89	9.26	10.38	6.74	TRUE	14.2242	2.83e-43
k__Bacteria;p__Saccharibacteria_(TM7);c__Saccharibacteria_(TM7)_[C-1];o__Saccharibacteria_(TM7)_[O-1];f__Saccharibacteria_(TM7)_[F-1];g__Saccharibacteria_(TM7)_[G-1];s__bacterium_HMT_352	10.39	10.67	11.65	18.41	TRUE	-13.4172	2.06e-38
k__Bacteria;p__Saccharibacteria_(TM7);c__Saccharibacteria_(TM7)_[C-1];o__Saccharibacteria_(TM7)_[O-1];f__Saccharibacteria_(TM7)_[F-2];g__Saccharibacteria_(TM7)_[G-5];s__bacterium_HMT_356	5.83	6.45	6.69	4.78	TRUE	-10.4182	8.21e-23
k__Bacteria;p__Spirochaetes;c__Spirochaetia;o__Spirochaetales;f__Spirochaetaceae;g__Treponema;s__socranskii	4.66	5.06	6.44	2.33	TRUE	6.75402	4.67e-09
