## Supplementary material for "The salivary microbiome shows a high prevalence of core bacterial members yet variability across human populations": TableS8_KEGG_eth_l3.xlsx

### Sheet: DA_eth_l3_intersect
Table S8 KEGG pathways with differential abundance between samples from Western and Chinese people identified by both ANCOM-BC and Random Forest model, adjusted for hypervariable regions sequenced.
Pathway information			ANCOMBC			Random Forest
Pathway	PathwayL1	PathwayL2	W Statistic	Chinese	Western	MeanDecreaseAccuracy	MeanDecreaseGini
Arginine and proline metabolism [PATH:ko00330]	Metabolism	Amino acid metabolism	-8.1089	10.88	9.36	12.13	14.07
Lysine degradation [PATH:ko00310]	Metabolism	Amino acid metabolism	-10.8383	6.31	4.67	7.6	2.34
Tryptophan metabolism [PATH:ko00380]	Metabolism	Amino acid metabolism	-20.1413	6.96	6.86	8.25	9.83
Tyrosine metabolism [PATH:ko00350]	Metabolism	Amino acid metabolism	-17.722	5.84	8.52	9	8.13
Biosynthesis of various secondary metabolites - part 3 [PATH:ko00997]	Metabolism	Biosynthesis of other secondary metabolites	-6.42229	3.54	6.67	6.95	2.39
Flavone and flavonol biosynthesis [PATH:ko00944]	Metabolism	Biosynthesis of other secondary metabolites	7.54206	5.92	4.27	7.45	1.86
Prodigiosin biosynthesis [PATH:ko00333]	Metabolism	Biosynthesis of other secondary metabolites	-4.77217	6.44	5.75	8.12	3.57
Staurosporine biosynthesis [PATH:ko00404]	Metabolism	Biosynthesis of other secondary metabolites	-4.07323	6.41	5.11	7.08	2.64
Glyoxylate and dicarboxylate metabolism [PATH:ko00630]	Metabolism	Carbohydrate metabolism	-7.40692	4.66	5.16	6.86	2.29
Inositol phosphate metabolism [PATH:ko00562]	Metabolism	Carbohydrate metabolism	-8.22192	6.89	5.02	7.9	3.15
Propanoate metabolism [PATH:ko00640]	Metabolism	Carbohydrate metabolism	-4.55905	6.35	5.82	7.16	5.38
Sulfur metabolism [PATH:ko00920]	Metabolism	Energy metabolism	-13.307	6.22	5.41	7.2	6.45
Mannose type O-glycan biosynthesis [PATH:ko00515]	Metabolism	Glycan biosynthesis and metabolism	-10.9053	7.83	7.21	10.02	4.63
Other types of O-glycan biosynthesis [PATH:ko00514]	Metabolism	Glycan biosynthesis and metabolism	-10.9053	6.91	6.17	8.88	4.28
Ether lipid metabolism [PATH:ko00565]	Metabolism	Lipid metabolism	-25.4973	9.81	9.7	11.78	21.47
Fatty acid degradation [PATH:ko00071]	Metabolism	Lipid metabolism	-9.51549	4.88	6.43	8.09	2.29
Linoleic acid metabolism [PATH:ko00591]	Metabolism	Lipid metabolism	-24.5555	7.86	11.13	11.94	17.4
Primary bile acid biosynthesis [PATH:ko00120]	Metabolism	Lipid metabolism	-7.38678	6.68	4.21	7.73	3
Steroid hormone biosynthesis [PATH:ko00140]	Metabolism	Lipid metabolism	-11.7322	6.81	5.61	7.64	3.56
Synthesis and degradation of ketone bodies [PATH:ko00072]	Metabolism	Lipid metabolism	-6.86136	5.18	4.42	6.9	1.78
alpha-Linolenic acid metabolism [PATH:ko00592]	Metabolism	Lipid metabolism	-25.2759	6.57	7.66	9.16	11.64
Retinol metabolism [PATH:ko00830]	Metabolism	Metabolism of cofactors and vitamins	-13.4204	4.25	5.15	7.21	1.66
Carotenoid biosynthesis [PATH:ko00906]	Metabolism	Metabolism of terpenoids and polyketides	-25.2381	8.1	8.44	10.24	16.12
Insect hormone biosynthesis [PATH:ko00981]	Metabolism	Metabolism of terpenoids and polyketides	-11.8769	5.29	5.58	7.51	3.23
Limonene and pinene degradation [PATH:ko00903]	Metabolism	Metabolism of terpenoids and polyketides	-12.7185	4.41	6.08	7.64	2.89
Nonribosomal peptide structures [PATH:ko01054]	Metabolism	Metabolism of terpenoids and polyketides	-10.77	9.71	4.57	9.99	4.61
Sesquiterpenoid and triterpenoid biosynthesis [PATH:ko00909]	Metabolism	Metabolism of terpenoids and polyketides	-13.7257	14.46	12.19	15.93	16.81
Fluorobenzoate degradation [PATH:ko00364]	Metabolism	Xenobiotics biodegradation and metabolism	-12.389	4.4	5.73	6.8	2.35
Polycyclic aromatic hydrocarbon degradation [PATH:ko00624]	Metabolism	Xenobiotics biodegradation and metabolism	-17.0392	7.08	6.83	8.85	6.06
Toluene degradation [PATH:ko00623]	Metabolism	Xenobiotics biodegradation and metabolism	-13.2864	3.9	6.01	6.84	2.71
