## Supplementary material for "The salivary microbiome shows a high prevalence of core bacterial members yet variability across human populations": TableS9_PERMANOVA_cohort.xlsx

### Sheet: Sheet1
Table S9 The differences between Chinese and Western participants in the independent cohort, measured by PERMANOVA with adonis2 function (permutation = 999). The PERMANOVA model was adjusted for the gender and age range of participants.
	Close-referenced otu picking against HOMD						UNOISE3 denoising with taxonomy classified with SILVA database
	Bray-Curtis			weighted UniFrac			Bray-Curtis			weighted UniFrac
	R2(%)	F	p-value	R2(%)	F	p-value	R2(%)	F	p-value	R2(%)	F	p-value
Chinese vs. Western	5.88	1.469	0.175	4.852	1.169	0.27	6.489	1.628	0.115	4.091	0.965	0.354
Gender	2.766	0.691	0.697	2.695	0.648	0.504	2.956	0.742	0.64	2.273	0.536	0.613
Age range	1.529	0.956	0.514	1.345	0.809	0.604	1.483	0.93	0.56	1.308	0.771	0.651
